# Estrogen receptor alpha controls gene expression via translational offsetting

**DOI:** 10.1101/507574

**Authors:** Julie Lorent, Richard J. Rebello, Vincent van Hoef, Mitchell G. Lawrence, Krzysztof J. Szkop, Eric Kusnadi, Baila Samreen, Preetika Balanathan, Karin Scharmann, Itsuhiro Takizawa, Sebastian A. Leidel, Gail P. Risbridger, Ivan Topisirovic, Ola Larsson, Luc Furic

**Author notes:** Equally contributing first authors (Julie Lorent, Richard J. Rebello, Vincent van Hoef). Deceased author (Itsuhiro Takizawa).

## Abstract

Estrogen receptor alpha (ERα) activity is associated with increased cancer cell proliferation. Studies aiming to understand the impact of ERα on cancer-associated phenotypes have largely been limited to its transcriptional activity. Herein, we demonstrate that ERα coordinates its transcriptional output with selective modulation of mRNA translation. Importantly, translational perturbations caused by depletion of ERα largely manifest as “translational offsetting” of the transcriptome, whereby amounts of translated mRNA and protein levels are maintained constant despite changes in mRNA abundance. Transcripts whose levels, but not polysome-association, are reduced following ERα depletion lack features which limit translational efficiency including structured 5’UTRs and miRNA target sites. In contrast, mRNAs induced upon ERα depletion whose polysome-association remains unaltered are enriched in codons requiring U34-modified tRNAs for efficient decoding. Consistently, ERα regulates levels of U34-modification enzymes, whereas altered expression of U34-modification enzymes disrupts ERα dependent translational offsetting. Altogether, we unravel a hitherto unprecedented mechanism of ERα-dependent orchestration of transcriptional and translational programs, and highlight that translational offsetting may be a pervasive mechanism of proteome maintenance in hormone-dependent cancers.
