## Supplementary Table S3 for "Estrogen receptor alpha controls gene expression via translational offsetting"

### Sheet: Bottom 20 GO terms on Dim 1
GO	Dim1	Dim2
GO:0007218 neuropeptide signaling pathway	-0.252969	-0.0826153
GO:0048663 neuron fate commitment	-0.238546	0.247776
GO:0007588 excretion	-0.218846	-0.032409
GO:0001709 cell fate determination	-0.214525	0.18882
GO:0007200 phospholipase C-activating G-protein coupled receptor signaling pathway	-0.208673	-0.139084
GO:0003333 amino acid transmembrane transport	-0.20555	-0.181227
GO:0050433 regulation of catecholamine secretion	-0.204865	-0.0988004
GO:0001659 temperature homeostasis	-0.203855	-0.073865
GO:0003014 renal system process	-0.203202	-0.0431582
GO:0015807 L-amino acid transport	-0.200998	-0.157422
GO:0051937 catecholamine transport	-0.198555	-0.0989678
GO:0045907 positive regulation of vasoconstriction	-0.197461	-0.0492714
GO:0015844 monoamine transport	-0.19624	-0.0912148
GO:0007189 adenylate cyclase-activating G-protein coupled receptor signaling pathway	-0.195889	-0.0951203
GO:0043949 regulation of cAMP-mediated signaling	-0.191512	-0.0204589
GO:0007193 adenylate cyclase-inhibiting G-protein coupled receptor signaling pathway	-0.191237	-0.0845567
GO:0003044 regulation of systemic arterial blood pressure mediated by a chemical signal	-0.186265	-0.0649027
GO:0050432 catecholamine secretion	-0.185123	-0.0900497
GO:0045933 positive regulation of muscle contraction	-0.182724	-0.0198175
GO:0042220 response to cocaine	-0.181914	-0.0461294

### Sheet: Top 20 GO terms on Dim 1
GO	Dim1	Dim2
GO:0033048 negative regulation of mitotic sister chromatid segregation	0.304045	-0.0321236
GO:0033046 negative regulation of sister chromatid segregation	0.301712	-0.0281946
GO:0007062 sister chromatid cohesion	0.29145	-0.049307
GO:0051985 negative regulation of chromosome segregation	0.287605	-0.0247968
GO:0033047 regulation of mitotic sister chromatid segregation	0.284554	-0.0367282
GO:0070192 chromosome organization involved in meiotic cell cycle	0.281499	-0.0733177
GO:0030071 regulation of mitotic metaphase/anaphase transition	0.276732	-0.0425762
GO:0007129 synapsis	0.274117	-0.0731833
GO:1902099 regulation of metaphase/anaphase transition of cell cycle	0.27251	-0.0417831
GO:0045132 meiotic chromosome segregation	0.269925	-0.0591328
GO:0033045 regulation of sister chromatid segregation	0.268195	-0.0250704
GO:0007140 male meiotic nuclear division	0.266671	-0.0685265
GO:0045839 negative regulation of mitotic nuclear division	0.262527	-0.0265889
GO:0007091 metaphase/anaphase transition of mitotic cell cycle	0.261286	-0.0413298
GO:0010965 regulation of mitotic sister chromatid separation	0.261026	-0.0410916
GO:0000245 spliceosomal complex assembly	0.259012	0.0323246
GO:0034502 protein localization to chromosome	0.257909	-0.0324477
GO:0044784 metaphase/anaphase transition of cell cycle	0.257685	-0.0406406
GO:0035825 homologous recombination	0.257269	-0.0834626
GO:0007131 reciprocal meiotic recombination	0.257269	-0.0834626

### Sheet: Bottom 20 GO terms on Dim 2
GO	Dim1	Dim2
GO:0019236 response to pheromone	0.122819	-0.419757
GO:0050911 detection of chemical stimulus involved in sensory perception of smell	0.106829	-0.418505
GO:0050907 detection of chemical stimulus involved in sensory perception	0.0150094	-0.385788
GO:0001580 detection of chemical stimulus involved in sensory perception of bitter taste	0.0941958	-0.355355
GO:0009593 detection of chemical stimulus	0.00276961	-0.326253
GO:0050913 sensory perception of bitter taste	0.0226773	-0.308363
GO:0050912 detection of chemical stimulus involved in sensory perception of taste	0.0385436	-0.290761
GO:0050906 detection of stimulus involved in sensory perception	-0.00112046	-0.271855
GO:0050909 sensory perception of taste	-0.0443763	-0.218633
GO:0051606 detection of stimulus	0.0128901	-0.192613
GO:0003333 amino acid transmembrane transport	-0.20555	-0.181227
GO:0042738 exogenous drug catabolic process	-0.0210496	-0.168183
GO:0097035 regulation of membrane lipid distribution	-0.0542163	-0.167943
GO:0051453 regulation of intracellular pH	-0.0196052	-0.164256
GO:0030641 regulation of cellular pH	-0.0247561	-0.162228
GO:0006885 regulation of pH	-0.0400726	-0.158043
GO:0015807 L-amino acid transport	-0.200998	-0.157422
GO:1902476 chloride transmembrane transport	-0.0600621	-0.156952
GO:0009247 glycolipid biosynthetic process	-0.0642005	-0.155727
GO:0098661 inorganic anion transmembrane transport	-0.0833868	-0.152344

### Sheet: Top 20 GO terms on Dim 2
GO	Dim1	Dim2
GO:0048663 neuron fate commitment	-0.238546	0.247776
GO:0001709 cell fate determination	-0.214525	0.18882
GO:0001708 cell fate specification	-0.173349	0.173578
GO:0018149 peptide cross-linking	-0.0851826	0.168864
GO:0030199 collagen fibril organization	-0.0471478	0.167803
GO:0061971 replacement bone morphogenesis	-0.125273	0.167125
GO:0060350 endochondral bone morphogenesis	-0.125273	0.167125
GO:0035914 skeletal muscle cell differentiation	-0.117739	0.166688
GO:0032330 regulation of chondrocyte differentiation	-0.118449	0.162927
GO:0035019 somatic stem cell population maintenance	-0.0791204	0.157734
GO:0061035 regulation of cartilage development	-0.137814	0.147089
GO:0010470 regulation of gastrulation	-0.0992489	0.146228
GO:0045165 cell fate commitment	-0.134241	0.144256
GO:0030514 negative regulation of BMP signaling pathway	-0.137558	0.143889
GO:0032924 activin receptor signaling pathway	-0.172889	0.143492
GO:0060428 lung epithelium development	-0.0825025	0.142545
GO:0048645 animal organ formation	-0.152456	0.140853
GO:0002062 chondrocyte differentiation	-0.0859576	0.138409
GO:0060349 bone morphogenesis	-0.132141	0.135245
GO:0010718 positive regulation of epithelial to mesenchymal transition	-0.0990693	0.134236
