## Supplementary Table S4 for "Estrogen receptor alpha controls gene expression via translational offsetting"

### Sheet: Sheet1
Overrepresented mode of regulation	residuals	Overrepresented codon	anticodon	U34 modification
Offset (mRNA Up)	73.0268	AAA	UUU	mcm5-s2-U
Offset (mRNA Up)	63.4146	GAA	UUC	mcm5-s2-U
Offset (mRNA Up)	36.6155	CAA	UUG	mcm5-s2-U
Offset (mRNA Up)	42.1597	AGA	UCU	mcm5-U
Offset (mRNA Up)	29.6488	UCA	UGA	ncm5-U
Offset (mRNA Up)	44.9237	UUA	UAA	ncm5-Um
Offset (mRNA Up)	31.2574	AUA	UAU	pseudouridine
Offset (mRNA Up)	39.0401	AAU	AUU
Offset (mRNA Up)	33.1454	CAU	AUG
Offset (mRNA Down)	37.803	CUG	CAG
Offset (mRNA Down)	29.8565	GGC	GCC
Offset (mRNA Down)	29.6877	GCC	GGC
